# Phylogenetic relatedness of plant species co-occurring with an invasive alien plant species (*Anthemis cotula* L.) varies with elevation

**DOI:** 10.1101/2023.03.10.532156

**Authors:** Afshana, Jesús N. Pinto-Ledezma, Zafar A. Reshi

**Affiliations:** Department of Botany University of Kashmir, Srinagar-190006, Jammu and Kashmir, India; Department of Ecology, Evolution and Behavior, University of Minnesota, 1479 Gortner Ave, Saint Paul, MN, 55108, USA

**Keywords:** Darwin’s naturalization conundrum, Focal species, Phylogenetic metrics

## Abstract

Darwin’s naturalization conundrum, which posits that the alien species either succeed in the introduced region because being phylogenetically related to the native species hence being pre-adapted, or are phylogenetically dissimilar to native species and thus occupy unfilled niches, has received a lot of attention but the results have been contradictory. Instead of the usual phylogenetic comparison between native and introduced species to address this conundrum, we followed a novel approach of studying the phylogenetic relationship of a highly widespread and invasive species, Anthemis cotula L. (focal species) separately with the native species and all its co-occurring species (including native and non-native species) along an elevation gradient. The abundance of A. cotula declined continuously with an increase in elevation and species richness. The phylogenetic relationship between the focal species and all the co-occurring species using abundance-weighted mean pair-wise distance (MPDaw) showed an increase with an increase in elevation and species richness. A similar but slightly weaker relationship was noticed when the non-abundance weighted mean pair-wise distance (MPDpa) was used. Interestingly, the phylogenetic distance between the focal species and the native species based on MPDaw declined with elevation as well as species richness, but such a decline was seen when MPDpa was used. Our study also revealed that soil nutrients influence the abundance of A. cotula and the phylogenetic distance between the focal and other species, thereby indicating the role of micro-ecological factors and spatial heterogeneity in community assembly.
