## Supplementary material for "Phylogenetic relatedness of plant species co-occurring with an invasive alien plant species (*Anthemis cotula* L.) varies with elevation": Table_S2

### Sheet: Reanalysis
Hypothesis	Variable	Covariable	Dataset	Estimate	Est.Error	CI.Lower	CI.Upper	Evid.Ratio	Post.Prob	Star
(b_Ca) > 0	Abundance	Ca	all	-0.000784747	0.0543572	-0.0901999	0.0896949	0.974821	0.493625
(b_K) < 0	Abundance	K	all	-0.241256	0.0628741	-0.345769	-0.136451	15999	0.999938	*
(b_N) < 0	Abundance	N	all	-0.221243	0.0562595	-0.315714	-0.129555	Inf	1	*
(b_OCC) < 0	Abundance	SOC	all	-0.282452	0.0876595	-0.426601	-0.139237	1776.78	0.999437	*
(b_P) > 0	Abundance	P	all	0.0243967	0.0770474	-0.101213	0.149915	1.67872	0.626687
(b_PH) > 0	Abundance	PH	all	0.0253375	0.0758569	-0.0957247	0.152367	1.68998	0.62825
(b_S) > 0	Abundance	S	all	0.200689	0.0936032	0.0479651	0.358479	64.8436	0.984812	*
(b_Ca) > 0	awMPD	Ca	all	12.7387	6.10559	2.5104	23.5056	40.2371	0.97575	*
(b_K) < 0	awMPD	K	all	-0.631565	5.89233	-10.9218	9.76809	1.19148	0.543687
(b_N) < 0	awMPD	N	all	-1.87397	6.07311	-11.8139	8.44267	1.65869	0.623875
(b_OCC) > 0	awMPD	SOC	all	10.5897	7.32154	-2.59811	23.1133	10.5774	0.913625
(b_P) < 0	awMPD	P	all	-1.47528	7.71807	-14.3661	12.2418	1.35225	0.574875
(b_PH) < 0	awMPD	PH	all	-3.87005	6.83455	-15.9726	7.81415	2.52811	0.716562
(b_S) > 0	awMPD	S	all	4.69241	9.35548	-11.6741	21.3669	2.32848	0.699562
(b_Ca) > 0	paMPD	Ca	all	8.52115	7.61174	-5.11283	21.8483	6.1048	0.85925
(b_K) < 0	paMPD	K	all	6.60436	7.90638	-7.21616	20.1564	0.25638	0.204063
(b_N) < 0	paMPD	N	all	1.1462	7.54534	-11.7524	14.3103	0.778173	0.437625
(b_OCC) > 0	paMPD	SOC	all	23.0453	9.78813	6.38482	40.6867	64.8436	0.984812	*
(b_P) < 0	paMPD	P	all	-10.2287	9.93347	-27.8039	6.99934	5.28931	0.841
(b_PH) < 0	paMPD	PH	all	-4.57005	9.17011	-20.1042	11.7379	2.19872	0.687375
(b_S) > 0	paMPD	S	all	14.2266	12.6669	-7.05135	36.2547	6.90514	0.8735
(b_Ca) > 0	Abundance	Ca	natives	-0.00143805	0.0549096	-0.0949308	0.089919	0.956947	0.489
(b_K) < 0	Abundance	K	natives	-0.243165	0.0625798	-0.345812	-0.13882	7999	0.999875	*
(b_N) < 0	Abundance	N	natives	-0.222402	0.0559281	-0.313479	-0.130082	Inf	1	*
(b_OCC) < 0	Abundance	SOC	natives	-0.281284	0.0872999	-0.427217	-0.137487	3199	0.999687	*
(b_P) > 0	Abundance	P	natives	0.0227882	0.076112	-0.103168	0.14823	1.59994	0.615375
(b_PH) > 0	Abundance	PH	natives	0.024026	0.0745569	-0.0951588	0.148699	1.68501	0.627563
(b_S) > 0	Abundance	S	natives	0.20256	0.0936499	0.0503231	0.359321	67.3761	0.985375	*
(b_Ca) > 0	awMPD	Ca	natives	9.06278	4.16999	1.88486	16.5348	40.8848	0.976125	*
(b_K) > 0	awMPD	K	natives	-1.28161	4.38093	-9.10601	6.55709	0.62767	0.385625
(b_N) < 0	awMPD	N	natives	-2.63429	4.02861	-9.71014	4.39187	2.86473	0.74125
(b_OCC) > 0	awMPD	SOC	natives	6.90982	5.68916	-3.37423	16.7071	7.02407	0.875375
(b_P) > 0	awMPD	P	natives	1.6525	5.60637	-7.98858	11.3692	1.62812	0.6195
(b_PH) > 0	awMPD	PH	natives	6.51198	5.21474	-3.07578	15.3384	7.19672	0.878
(b_S) < 0	awMPD	S	natives	-2.07702	7.04592	-14.2582	10.5043	1.62726	0.619375
(b_Ca) > 0	paMPD	Ca	natives	8.0405	6.70971	-3.57779	19.7896	7.33768	0.880062
(b_K) > 0	paMPD	K	natives	0.494086	7.06415	-11.9062	12.6864	1.12314	0.529
(b_N) < 0	paMPD	N	natives	-1.25808	6.55612	-12.65	9.97335	1.36897	0.577875
(b_OCC) > 0	paMPD	SOC	natives	16.9408	8.46135	1.8354	31.8444	27.4698	0.964875	*
(b_P) < 0	paMPD	P	natives	-11.4848	8.82562	-27.0269	3.6454	8.60961	0.895938
(b_PH) < 0	paMPD	PH	natives	2.19373	7.99721	-12.0121	16.1393	0.647616	0.393062
(b_S) > 0	paMPD	S	natives	10.2305	10.9482	-9.16297	29.7264	4.5517	0.819875
